# Evolutionary diversification of invertase paralogs couples carbon metabolism and sexual reproduction in fission yeasts

**DOI:** 10.64898/2026.04.13.718246

**Authors:** Ambre Noly, Céline Faux, Maria Shaldaeva, Louison Bois-Naegelin, Philippe Fort, Dominique Helmlinger

## Abstract

Dynamic patterns of gene gain and loss play a major role in the diversification of eukaryotes, reflecting adaptation to a broad range of ecological contexts. Reconstructing the evolutionary history of genes provides a powerful framework for understanding how functional innovation shapes life-history traits. Here we report a comprehensive analysis of gene gain and loss across the fission yeast clade, whose evolutionary trajectory remains elusive. Reductive evolution of metabolic genes is a major contributor to species diversification, as observed in other fungal taxa. Notably, we uncovered an evolutionary scenario in which an ancestral gene duplication was followed by lineage-specific loss of one or the other paralog, except in *S. pombe*, which retained both. We demonstrate that these paralogs encode catalytically-active invertases, named Inv1 and Inv2, with distinct enzymatic properties, localization, regulation, and physiological roles. Inv1 is a secreted enzyme subject to glucose catabolite repression and is the sole invertase required for sucrose assimilation, resembling canonical yeast invertases. In contrast, Inv2 is intracellular, constitutively expressed, and required for inducing sexual differentiation in response to nutrient availability. Overall, these findings reveal an unexpected role for carbon metabolism in modulating the haploid-diploid cycle of fission yeasts, suggesting that diversification of core metabolic functions may contribute to adaptation to environments with distinct sugar compositions.

**Significance Statement:** Although *Schizosaccharomyces pombe* is a prime model organism, little is known about the evolutionary history and ecological adaptations of the broader fission yeast clade. By analyzing patterns of gene gain and loss across fission yeasts, this study identifies metabolic genes as major contributors to genomic diversification and uncovers an unusual case of ancestral gene duplication followed by reciprocal paralog loss. We show that *S. pombe* uniquely retained both paralogs, which encode distinct invertases that have diverged in regulation, localization, and physiological roles. Functional specialization of these enzymes links carbon metabolism to both nutrient assimilation and the control of sexual differentiation. Together, these findings connect genome evolution to metabolic specialization and life-cycle regulation, providing new insights into the ecological drivers of genome function and evolution in unicellular eukaryotes.
