## Supplementary Tables for "Evolutionary diversification of invertase paralogs couples carbon metabolism and sexual reproduction in fission yeasts": TableS3.xlsx

### Sheet: Feuil1
Accession	Name in Figure S1C	Cluster	Name in Figure 2A	Predicted Signal Peptide position	Description	Organism	Sequence Length	Taxonomy
XP_025380883	XP_025380883	Cluster I			hypothetical protein FA10DRAFT_274011 [Acaromyces ingoldii]	Acaromyces ingoldii	570	Eukaryota; Fungi; Dikarya; Basidiomycota; Ustilaginomycotina; Exobasidiomycetes; Exobasidiales; Cryptobasidiaceae; Acaromyces
MCD6291010	MCD6291010_C				MAG: glycoside hydrolase family 32 protein [Anaerolineae bacterium]	Anaerolineae bacterium	478	Bacteria; Bacillati; Chloroflexota; Anaerolineae
MEZ4669629	MEZ4669629_C				MAG: glycoside hydrolase family 32 protein [Anaerolineae bacterium]	Anaerolineae bacterium	476	Bacteria; Bacillati; Chloroflexota; Anaerolineae
MFN8531377	MFN8531377_C				MAG: glycoside hydrolase family 32 protein [Anaerolineae bacterium]	Anaerolineae bacterium	463	Bacteria; Bacillati; Chloroflexota; Anaerolineae
MFO7916968	MFO7916968_C				MAG: glycoside hydrolase family 32 protein [Anaerolineae bacterium]	Anaerolineae bacterium	462	Bacteria; Bacillati; Chloroflexota; Anaerolineae
NP_190828.2	NP_190828			1-25	cell wall invertase 2 [Arabidopsis thaliana]	Arabidopsis thaliana	590	Eukaryota; Viridiplantae; Streptophyta; Embryophyta; Tracheophyta; Spermatophyta; Magnoliopsida; eudicotyledons; Gunneridae; Pentapetalae; rosids; malvids; Brassicales; Brassicaceae; Camelineae; Arabidopsis
NP_563901	NP_563901				At1G12240; Glycosyl hydrolases family 32 protein [Arabidopsis thaliana]	Arabidopsis thaliana	664	Eukaryota; Viridiplantae; Streptophyta; Embryophyta; Tracheophyta; Spermatophyta; Magnoliopsida; eudicotyledons; Gunneridae; Pentapetalae; rosids; malvids; Brassicales; Brassicaceae; Camelineae; Arabidopsis
NP_565837	NP_565837			1-22	cell wall invertase 4 [Arabidopsis thaliana]	Arabidopsis thaliana	591	Eukaryota; Viridiplantae; Streptophyta; Embryophyta; Tracheophyta; Spermatophyta; Magnoliopsida; eudicotyledons; Gunneridae; Pentapetalae; rosids; malvids; Brassicales; Brassicaceae; Camelineae; Arabidopsis
Q43348	Q43348				At1g62660; RecName: Full=Acid beta-fructofuranosidase 3, vacuolar; Short=At beta fruct3; Short=AtBETAFRUCT3; AltName: Full=Acid invertase 3; Short=AI 3; AltName: Full=Acid sucrose hydrolase 3; AltName: Full=Vacuolar invertase 3; Short=Inv-V3; Short=VAC-INV 3; Short=VI 3; Flags: Precursor	Arabidopsis thaliana	648	Eukaryota; Viridiplantae; Streptophyta; Embryophyta; Tracheophyta; Spermatophyta; Magnoliopsida; eudicotyledons; Gunneridae; Pentapetalae; rosids; malvids; Brassicales; Brassicaceae; Camelineae; Arabidopsis
WP_272915259	WP_272915259_α	Cluster I			glycoside hydrolase family 32 protein [Aristophania vespae]	Aristophania vespae	548	Bacteria; Pseudomonadati; Pseudomonadota; Alphaproteobacteria; Acetobacterales; Acetobacteraceae; Aristophania
HEY3268042	HEY3268042_A			1-27	MAG TPA_asm: glycoside hydrolase family 32 protein [Armatimonadota bacterium]	Armatimonadota bacterium	502	Bacteria; Bacillati; Armatimonadota
HEY3412260	HEY3412260_A				MAG TPA_asm: glycoside hydrolase family 32 protein [Armatimonadota bacterium]	Armatimonadota bacterium	484	Bacteria; Bacillati; Armatimonadota
MFO8081520	MFO8081520_A				MAG: glycoside hydrolase family 32 protein [Armatimonadota bacterium]	Armatimonadota bacterium	495	Bacteria; Bacillati; Armatimonadota
MFP4248930	MFP4248930_A				MAG: glycoside hydrolase family 32 protein [Armatimonadota bacterium]	Armatimonadota bacterium	495	Bacteria; Bacillati; Armatimonadota
MGQ9523315	MGQ9523315_A				MAG: glycoside hydrolase family 32 protein [Armatimonadota bacterium]	Armatimonadota bacterium	462	Bacteria; Bacillati; Armatimonadota
KAF9691261	KAF9691261	Cluster I	Alen	1-18	hypothetical protein EKO04_010792 [Ascochyta lentis]	Ascochyta lentis	589	Eukaryota; Fungi; Dikarya; Ascomycota; Pezizomycotina; Dothideomycetes; Pleosporomycetidae; Pleosporales; Pleosporineae; Didymellaceae; Ascochyta
KZM28647	KZM28647	Cluster I	Arab	1-20	hydrolase [Ascochyta rabiei]	Ascochyta rabiei	596	Eukaryota; Fungi; Dikarya; Ascomycota; Pezizomycotina; Dothideomycetes; Pleosporomycetidae; Pleosporales; Pleosporineae; Didymellaceae; Ascochyta
EAA59102	EAA59102	Cluster II			hypothetical protein AN3837.2 [Aspergillus nidulans FGSC A4]	Aspergillus nidulans FGSC A4	633	Eukaryota; Fungi; Dikarya; Ascomycota; Pezizomycotina; Eurotiomycetes; Eurotiomycetidae; Eurotiales; Aspergillaceae; Aspergillus; Aspergillus subgen. Nidulantes
ABB59678	ABB59678	Cluster II		1-24	extracellular invertase [Aspergillus niger]	Aspergillus niger	628	Eukaryota; Fungi; Dikarya; Ascomycota; Pezizomycotina; Eurotiomycetes; Eurotiomycetidae; Eurotiales; Aspergillaceae; Aspergillus; Aspergillus subgen. Circumdati
ABB59679	ABB59679	Cluster II			putative intracellular invertase [Aspergillus niger]	Aspergillus niger	617	Eukaryota; Fungi; Dikarya; Ascomycota; Pezizomycotina; Eurotiomycetes; Eurotiomycetidae; Eurotiales; Aspergillaceae; Aspergillus; Aspergillus subgen. Circumdati
ABB59680	ABB59680	Cluster II			putative intracellular invertase [Aspergillus niger]	Aspergillus niger	601	Eukaryota; Fungi; Dikarya; Ascomycota; Pezizomycotina; Eurotiomycetes; Eurotiomycetidae; Eurotiales; Aspergillaceae; Aspergillus; Aspergillus subgen. Circumdati
XP_001215038	XP_001215038	Cluster II			glycoside hydrolase family 32 protein [Aspergillus terreus NIH2624]	Aspergillus terreus NIH2624	584	Eukaryota; Fungi; Dikarya; Ascomycota; Pezizomycotina; Eurotiomycetes; Eurotiomycetidae; Eurotiales; Aspergillaceae; Aspergillus; Aspergillus subgen. Circumdati
KAH8919330	KAH8919330	Cluster II		1_27	glycoside hydrolase family 32 protein [Atractiella rhizophila]	Atractiella rhizophila	671	Eukaryota; Fungi; Dikarya; Basidiomycota; Pucciniomycotina; Atractiellomycetes; Atractiellales; Hoehnelomycetaceae; Atractiella
KAJ8118897	KAJ8118897	Cluster I	Bexi		hypothetical protein OPT61_g227 [Boeremia exigua]	Boeremia exigua	701	Eukaryota; Fungi; Dikarya; Ascomycota; Pezizomycotina; Dothideomycetes; Pleosporomycetidae; Pleosporales; Pleosporineae; Didymellaceae; Boeremia
WP_274518561	WP_274518561_β	Cluster I			glycoside hydrolase family 32 protein [Bordetella trematum]	Bordetella trematum	472	Bacteria; Pseudomonadati; Pseudomonadota; Betaproteobacteria; Burkholderiales; Alcaligenaceae; Bordetella
XP_025344742	XP_025344742	Cluster I	Chae		hypothetical protein CXQ85_004096 [Candidozyma haemuli]	Candidozyma haemuli	506	Eukaryota; Fungi; Dikarya; Ascomycota; Saccharomycotina; Pichiomycetes; Metschnikowiaceae; Candidozyma
XP_016543540	XP_016543540			1-22	beta-fructofuranosidase, insoluble isoenzyme 1 [Capsicum annuum]	Capsicum annuum	581	Eukaryota; Viridiplantae; Streptophyta; Embryophyta; Tracheophyta; Spermatophyta; Magnoliopsida; eudicotyledons; Gunneridae; Pentapetalae; asterids; lamiids; Solanales; Solanaceae; Solanoideae; Capsiceae; Capsicum
MHB8285107	MHB8285107_α	Cluster I			MAG: GH32 C-terminal domain-containing protein [Caulobacteraceae bacterium]	Caulobacteraceae bacterium	510	Bacteria; Pseudomonadati; Pseudomonadota; Alphaproteobacteria; Caulobacterales; Caulobacteraceae
WP_106169866	WP_106169866			1-24	glycoside hydrolase family 32 protein [Chroococcidiopsis cubana]	Chroococcidiopsis cubana	697	Bacteria; Bacillati; Cyanobacteriota; Cyanophyceae; Chroococcidiopsidales; Chroococcidiopsidaceae; Chroococcidiopsis
WP_250123464	WP_250123464			1-24	glycoside hydrolase family 32 protein [Chroococcidiopsis sp. CCMEE 29]	Chroococcidiopsis sp. CCMEE 29	698	Bacteria; Bacillati; Cyanobacteriota; Cyanophyceae; Chroococcidiopsidales; Chroococcidiopsidaceae; Chroococcidiopsis
WP_317111353	WP_317111353			1-24	glycoside hydrolase family 32 protein [Chroococcidiopsis sp. SAG 2025]	Chroococcidiopsis sp. SAG 2025	697	Bacteria; Bacillati; Cyanobacteriota; Cyanophyceae; Chroococcidiopsidales; Chroococcidiopsidaceae; Chroococcidiopsis
HEV3210432	HEV3210432	Cluster I	HEV3210432		MAG TPA_asm: glycoside hydrolase family 32 protein [Chthoniobacterales bacterium]	Chthoniobacterales bacterium	494	Bacteria; Pseudomonadati; Verrucomicrobiota; Spartobacteria; Chthoniobacterales
HEY0791854	HEY0791854	Cluster I	HEY0791854	1-20	MAG TPA_asm: glycoside hydrolase family 32 protein [Chthoniobacterales bacterium]	Chthoniobacterales bacterium	522	Bacteria; Pseudomonadati; Verrucomicrobiota; Spartobacteria; Chthoniobacterales
HWY91897	HWY91897	Cluster I	HWY91897		MAG TPA_asm: glycoside hydrolase family 32 protein [Chthoniobacterales bacterium]	Chthoniobacterales bacterium	492	Bacteria; Pseudomonadati; Verrucomicrobiota; Spartobacteria; Chthoniobacterales
KAF9467486	KAF9467486	Cluster I			glycosyl hydrolase [Collybia nuda]	Collybia nuda	521	Eukaryota; Fungi; Dikarya; Basidiomycota; Agaricomycotina; Agaricomycetes; Agaricomycetidae; Agaricales; Tricholomatineae; Clitocybaceae; Collybia
KAK6953124	KAK6953124	Cluster II		1-12	hypothetical protein Daesc_005424 [Daldinia eschscholtzii]	Daldinia eschscholtzii	1210	Eukaryota; Fungi; Dikarya; Ascomycota; Pezizomycotina; Sordariomycetes; Xylariomycetidae; Xylariales; Hypoxylaceae; Daldinia
CUM48616	CUM48616	Cluster I	Dtyr	1-23	unnamed protein product [Debaryomyces tyrocola]	Debaryomyces tyrocola	534	Eukaryota; Fungi; Dikarya; Ascomycota; Saccharomycotina; Pichiomycetes; Debaryomycetaceae; Debaryomyces
KAJ3209951	KAJ3209951				hypothetical protein HDU67_005791 [Dinochytrium kinnereticum]	Dinochytrium kinnereticum	793	Eukaryota; Fungi; Fungi incertae sedis; Chytridiomycota; Chytridiomycota incertae sedis; Chytridiomycetes; Chytridiales; Chytridiaceae; Dinochytrium
KAK9452806	KAK9452806	Cluster II			glycosyl hydrolase [Dipodascopsis uninucleata]	Dipodascopsis uninucleata	628	Eukaryota; Fungi; Dikarya; Ascomycota; Saccharomycotina; Lipomycetes; Lipomycetales; Lipomycetaceae; Dipodascopsis
OSS46842	OSS46842	Cluster I	Enig		hypothetical protein B5807_08956 [Epicoccum nigrum]	Epicoccum nigrum	618	Eukaryota; Fungi; Dikarya; Ascomycota; Pezizomycotina; Dothideomycetes; Pleosporomycetidae; Pleosporales; Pleosporineae; Didymellaceae; Epicoccum
WP_048697187	WP_048697187_γ				glycoside hydrolase family 32 protein [Erwinia piriflorinigrans]	Erwinia piriflorinigrans	497	Bacteria; Pseudomonadati; Pseudomonadota; Gammaproteobacteria; Enterobacterales; Erwiniaceae; Erwinia
WP_012668098	WP_012668098_α	Cluster I			glycoside hydrolase family 32 protein [Erwinia pyrifoliae]	Erwinia pyrifoliae	510	Bacteria; Pseudomonadati; Pseudomonadota; Gammaproteobacteria; Enterobacterales; Erwiniaceae; Erwinia
WP_042959315	WP_042959315_γ				glycoside hydrolase family 32 protein [Erwinia tasmaniensis]	Erwinia tasmaniensis	488	Bacteria; Pseudomonadati; Pseudomonadota; Gammaproteobacteria; Enterobacterales; Erwiniaceae; Erwinia
XP_064711834	XP_064711834	Cluster I	Ebon		uncharacterized protein LTR84_000343 [Exophiala bonariae]	Exophiala bonariae	506	Eukaryota; Fungi; Dikarya; Ascomycota; Pezizomycotina; Eurotiomycetes; Chaetothyriomycetidae; Chaetothyriales; Herpotrichiellaceae; Exophiala
RVX74595	RVX74595	Cluster I	Emes		hypothetical protein B0A52_01721 [Exophiala mesophila]	Exophiala mesophila	506	Eukaryota; Fungi; Dikarya; Ascomycota; Pezizomycotina; Eurotiomycetes; Chaetothyriomycetidae; Chaetothyriales; Herpotrichiellaceae; Exophiala
XP_016237171	XP_016237171	Cluster I	Espi		uncharacterized protein PV08_04146 [Exophiala spinifera]	Exophiala spinifera	507	Eukaryota; Fungi; Dikarya; Ascomycota; Pezizomycotina; Eurotiomycetes; Chaetothyriomycetidae; Chaetothyriales; Herpotrichiellaceae; Exophiala
KAH7191578	KAH7191578	Cluster II			glycosyl hydrolase [Fusarium oxysporum]	Fusarium oxysporum	666	Eukaryota; Fungi; Dikarya; Ascomycota; Pezizomycotina; Sordariomycetes; Hypocreomycetidae; Hypocreales; Nectriaceae; Fusarium; Fusarium oxysporum species complex
EAA72735	EAA72735	Cluster II			hypothetical protein FG03288.1 [Gibberella zeae PH-1]	Gibberella zeae PH-1	582	Eukaryota; Fungi; Ascomycota; Pezizomycotina; Sordariomycetes; Hypocreomycetidae; Hypocreales; Nectriaceae; Gibberella
WP_085247639	WP_085247639_γ				glycoside hydrolase family 32 protein [Gilliamella mensalis]	Gilliamella mensalis	489	Bacteria; Pseudomonadati; Pseudomonadota; Gammaproteobacteria; Orbales; Orbaceae; Gilliamella
WP_246395698	WP_246395698_α	Cluster I		SignalP_6	glycoside hydrolase family 32 protein [Gluconacetobacter tumulisoli]	Gluconacetobacter tumulisoli	583	Bacteria; Pseudomonadati; Pseudomonadota; Alphaproteobacteria; Acetobacterales; Acetobacteraceae; Gluconacetobacter
XP_039013427	XP_039013427			1-18	beta-fructofuranosidase, insoluble isoenzyme 1-like [Hibiscus syriacus]	Hibiscus syriacus	574	Eukaryota; Viridiplantae; Streptophyta; Embryophyta; Tracheophyta; Spermatophyta; Magnoliopsida; eudicotyledons; Gunneridae; Pentapetalae; rosids; malvids; Malvales; Malvaceae; Malvoideae; Hibiscus
OTB01346	OTB01346	Cluster II			glycoside hydrolase family 32 protein [Hypoxylon sp. CI-4A]	Hypoxylon sp. CI-4A	635	Eukaryota; Fungi; Dikarya; Ascomycota; Pezizomycotina; Sordariomycetes; Xylariomycetidae; Xylariales; Hypoxylaceae; Hypoxylon
WP_253595280	WP_253595280_β	Cluster I			glycoside hydrolase family 32 protein [Kerstersia gyiorum]	Kerstersia gyiorum	486	Bacteria; Pseudomonadati; Pseudomonadota; Betaproteobacteria; Burkholderiales; Alcaligenaceae; Kerstersia
SCU86049	SCU86049	Cluster I	Lmir	1-18	LAMI_0D00188g1_1 [Lachancea mirantina]	Lachancea mirantina	562	Eukaryota; Fungi; Dikarya; Ascomycota; Saccharomycotina; Saccharomycetes; Saccharomycetales; Saccharomycetaceae; Lachancea
KAK9237836	KAK9237836			SignalP_6	glycosyl hydrolase [Lipomyces kononenkoae]	Lipomyces kononenkoae	718	Eukaryota; Fungi; Dikarya; Ascomycota; Saccharomycotina; Lipomycetes; Lipomycetales; Lipomycetaceae; Lipomyces
KAK9366098	KAK9366098			1-33	glycosyl hydrolase [Lipomyces kononenkoae]	Lipomyces kononenkoae	536	Eukaryota; Fungi; Dikarya; Ascomycota; Saccharomycotina; Lipomycetes; Lipomycetales; Lipomycetaceae; Lipomyces
WP_170203937	WP_170203937_β	Cluster I		1-26	glycoside hydrolase family 32 protein [Massilia forsythiae]	Massilia forsythiae	507	Bacteria; Pseudomonadati; Pseudomonadota; Betaproteobacteria; Burkholderiales; Oxalobacteraceae; Telluria group; Massilia
XP_025353961	XP_025353961	Cluster I			putative SUC2-invertase [Meira miltonrushii]	Meira miltonrushii	540	Eukaryota; Fungi; Dikarya; Basidiomycota; Ustilaginomycotina; Exobasidiomycetes; Exobasidiales; Brachybasidiaceae; Meira
KAN0264738	KAN0264738	Cluster II		1-20	hypothetical protein OIO90_0001777 [Microbotryomycetes sp. JL221]	Microbotryomycetes sp. JL221	690	Eukaryota; Fungi; Dikarya; Basidiomycota; Pucciniomycotina; Microbotryomycetes
XP_011390029	XP_011390029	Cluster II			uncharacterized protein UMAG_03605 [Mycosarcoma maydis]	Mycosarcoma maydis	681	Eukaryota; Fungi; Dikarya; Basidiomycota; Ustilaginomycotina; Ustilaginomycetes; Ustilaginales; Ustilaginales incertae sedis; Mycosarcoma
KAG4102216	KAG4102216			1-20	levanase [Neocallimastix lanati (nom. inval.)]	Neocallimastix lanati (nom. inval.)	511	Eukaryota; Fungi; Fungi incertae sedis; Chytridiomycota; Chytridiomycota incertae sedis; Neocallimastigomycetes; Neocallimastigales; Neocallimastigaceae; Neocallimastix
KAG4102218	KAG4102218				levanase [Neocallimastix lanati (nom. inval.)]	Neocallimastix lanati (nom. inval.)	420	Eukaryota; Fungi; Fungi incertae sedis; Chytridiomycota; Chytridiomycota incertae sedis; Neocallimastigomycetes; Neocallimastigales; Neocallimastigaceae; Neocallimastix
KAG4102226	KAG4102226				glycosyl hydrolase [Neocallimastix lanati (nom. inval.)]	Neocallimastix lanati (nom. inval.)	770	Eukaryota; Fungi; Fungi incertae sedis; Chytridiomycota; Chytridiomycota incertae sedis; Neocallimastigomycetes; Neocallimastigales; Neocallimastigaceae; Neocallimastix
WP_334823376	WP_334823376			1-24	glycoside hydrolase family 32 protein [Nostoc sp.]	Nostoc sp.	697	Bacteria; Bacillati; Cyanobacteriota; Cyanophyceae; Nostocales; Nostocaceae; Nostoc
WP_334967322	WP_334967322			1-24	glycoside hydrolase family 32 protein [Nostoc sp.]	Nostoc sp.	697	Bacteria; Bacillati; Cyanobacteriota; Cyanophyceae; Nostocales; Nostocaceae; Nostoc
XPI29120	XPI29120_α	Cluster I			glycoside hydrolase family 32 protein [Novacetimonas labruscae]	Novacetimonas labruscae	496	Bacteria; Pseudomonadati; Pseudomonadota; Alphaproteobacteria; Acetobacterales; Acetobacteraceae; Novacetimonas
KAJ6001532	KAJ6001532	Cluster II		1-17	hypothetical protein N7522_006759 [Penicillium canescens]	Penicillium canescens	623	Eukaryota; Fungi; Dikarya; Ascomycota; Pezizomycotina; Eurotiomycetes; Eurotiomycetidae; Eurotiales; Aspergillaceae; Penicillium
CAH7670375	CAH7670375	Cluster II			glycosyl hydrolase, partial [Phakopsora pachyrhizi]	Phakopsora pachyrhizi	724	Eukaryota; Fungi; Dikarya; Basidiomycota; Pucciniomycotina; Pucciniomycetes; Pucciniales; Phakopsoraceae; Phakopsora
KAJ3104183	KAJ3104183				hypothetical protein HDU97_009438 [Phlyctochytrium planicorne]	Phlyctochytrium planicorne	663	Eukaryota; Fungi; Fungi incertae sedis; Chytridiomycota; Chytridiomycota incertae sedis; Chytridiomycetes; Chytridiales; Chytridiaceae; Phlyctochytrium
XP_062809091	XP_062809091	Cluster I	Pcar		uncharacterized protein PRCAT00002309001 [Priceomyces carsonii]	Priceomyces carsonii	528	Eukaryota; Fungi; Dikarya; Ascomycota; Saccharomycotina; Pichiomycetes; Debaryomycetaceae; Priceomyces
XP_040725553	XP_040725553	Cluster I	Plac	1-20	glycosyl hydrolase [Protomyces lactucae-debilis]	Protomyces lactucae-debilis	590	Eukaryota; Fungi; Dikarya; Ascomycota;Taphrinomycotina; Taphrinomycetes; Taphrinales; Protomycetaceae; Protomyces
WP_312733110	WP_312733110_γ	Cluster I			glycoside hydrolase family 32 protein [Pseudomonas oryzihabitans]	Pseudomonas oryzihabitans	491	Bacteria; Pseudomonadati; Pseudomonadota; Gammaproteobacteria; Pseudomonadales; Pseudomonadaceae; Pseudomonas
WP_201782776	WP_201782776_γ	Cluster I		1-25	glycoside hydrolase family 32 protein [Pseudomonas sp. Leaf129]	Pseudomonas sp. Leaf129	517	Bacteria; Pseudomonadati; Pseudomonadota; Gammaproteobacteria; Pseudomonadales; Pseudomonadaceae; Pseudomonas
XP_030925381	XP_030925381			1-22	beta-fructofuranosidase, insoluble isoenzyme 1-like [Quercus lobata]	Quercus lobata	575	Eukaryota; Viridiplantae; Streptophyta; Embryophyta; Tracheophyta; Spermatophyta; Magnoliopsida; eudicotyledons; Gunneridae; Pentapetalae; rosids; fabids; Fagales; Fagaceae; Quercus
XP_065627678	XP_065627678				acid beta-fructofuranosidase isoform X2 [Quercus suber]	Quercus suber	648	Eukaryota; Viridiplantae; Streptophyta; Embryophyta; Tracheophyta; Spermatophyta; Magnoliopsida; eudicotyledons; Gunneridae; Pentapetalae; rosids; fabids; Fagales; Fagaceae; Quercus
KAL6244523	KAL6244523	Cluster I	Rsim		Invertase [Rhinocladiella similis]	Rhinocladiella similis	506	Eukaryota; Fungi; Dikarya; Ascomycota; Pezizomycotina; Eurotiomycetes; Chaetothyriomycetidae; Chaetothyriales; Herpotrichiellaceae; Rhinocladiella
BAM95316	BAM95316	Cluster I		1-18	beta-fructofuranosidase [Rhizopus delemar]	Rhizopus delemar	522	Eukaryota; Fungi; Fungi incertae sedis; Mucoromycota; Mucoromycotina; Mucoromycetes; Mucorales; Mucorineae; Rhizopodaceae; Rhizopus
CEG84857	CEG84857	Cluster I			Putative Beta-fructofuranosidase [Rhizopus microsporus]	Rhizopus microsporus	489	Eukaryota; Fungi; Fungi incertae sedis; Mucoromycota; Mucoromycotina; Mucoromycetes; Mucorales; Mucorineae; Rhizopodaceae; Rhizopus
XP_002532576	XP_002532576				acid beta-fructofuranosidase [Ricinus communis]	Ricinus communis	649	Eukaryota; Viridiplantae; Streptophyta; Embryophyta; Tracheophyta; Spermatophyta; Magnoliopsida; eudicotyledons; Gunneridae; Pentapetalae; rosids; fabids; Malpighiales; Euphorbiaceae; Acalyphoideae; Acalypheae; Ricinus
NP_012104	NP_012104	Cluster I	Scer	1-19	beta-fructofuranosidase SUC2 [Saccharomyces cerevisiae S288C]	Saccharomyces cerevisiae S288C	532	Eukaryota; Fungi; Dikarya; Ascomycota; Saccharomycotina; Saccharomycetes; Saccharomycetales; Saccharomycetaceae; Saccharomyces
BFZ63830	BFZ63830	Cluster II			Putative beta-Fructufuranosidase [Saitoella coloradoensis]	Saitoella coloradoensis	649	Eukaryota; Fungi; Dikarya; Ascomycota; Taphrinomycotina; Taphrinomycotina incertae sedis; Saitoella
GAO51594	GAO51594	Cluster II			hypothetical protein G7K_5693-t1 [Saitoella complicata NRRL Y-17804]	Saitoella complicata NRRL Y-17804	594	Eukaryota; Fungi; Dikarya; Ascomycota; Taphrinomycotina; Taphrinomycotina incertae sedis; Saitoella
BFZ53258	BFZ53258	Cluster I	Spha	1-18	Invertase [Savitreella phatthalungensis]	Savitreella phatthalungensis	505	Eukaryota; Fungi; Dikarya; Ascomycota; Taphrinomycotina; Taphrinomycetes; Taphrinales; Taphrinales incertae sedis; Savitreella
BFZ56003	BFZ56003	Cluster II			Putative beta-Fructufuranosidase [Savitreella phatthalungensis]	Savitreella phatthalungensis	528	Eukaryota; Fungi; Dikarya; Ascomycota; Taphrinomycotina; Taphrinomycetes; Taphrinales; Taphrinales incertae sedis; Savitreella
XP_013023456	Inv2_Scry	Cluster I	Scry		beta-fructofuranosidase [Schizosaccharomyces cryophilus OY26]	Schizosaccharomyces cryophilus OY2625	516	Eukaryota; Fungi; Dikarya; Ascomycota; Taphrinomycotina; Schizosaccharomycetes; Schizosaccharomycetales; Schizosaccharomycetaceae; Schizosaccharomyces
XP_002175417	Inv1_Sjap	Cluster I	Sjap	1-27	invertase [Schizosaccharomyces japonicus yFS275]	Schizosaccharomyces japonicus yFS3506	567	Eukaryota; Fungi; Dikarya; Ascomycota; Taphrinomycotina; Schizosaccharomycetes; Schizosaccharomycetales; Schizosaccharomycetaceae; Schizosaccharomyces
JARFMH010000014.g1996	Inv2_Slin	Cluster I	Slin			Schizosaccharomyces lindneri	508	Eukaryota; Fungi; Dikarya; Ascomycota; Taphrinomycotina; Schizosaccharomycetes; Schizosaccharomycetales; Schizosaccharomycetaceae; Schizosaccharomyces
XP_013019419	Inv2_Soct	Cluster I	Soct		beta-fructofuranosidase-like protein [Schizosaccharomyces octosporus yFS286]	Schizosaccharomyces octosporus yFS3834	508	Eukaryota; Fungi; Dikarya; Ascomycota; Taphrinomycotina; Schizosaccharomycetes; Schizosaccharomycetales; Schizosaccharomycetaceae; Schizosaccharomyces
XP_056035495	Inv2_Sosm	Cluster I	Sosm		sucrose alpha-glucosidase Suc2	Schizosaccharomyces osmophilus	508	Eukaryota; Fungi; Dikarya; Ascomycota; Taphrinomycotina; Schizosaccharomycetes; Schizosaccharomycetales; Schizosaccharomycetaceae; Schizosaccharomyces
NP_588300	Inv1_Spom	Cluster I	Spom1	1-22	beta-fructofuranosidase [Schizosaccharomyces pombe]	Schizosaccharomyces pombe	581	Eukaryota; Fungi; Dikarya; Ascomycota; Taphrinomycotina; Schizosaccharomycetes; Schizosaccharomycetales; Schizosaccharomycetaceae; Schizosaccharomyces
NP_594168.2	Inv2_Spom	Cluster I	Spom2		putative beta-fructofuranosidase [Schizosaccharomyces pombe]	Schizosaccharomyces pombe	508	Eukaryota; Fungi; Dikarya; Ascomycota; Taphrinomycotina; Schizosaccharomycetes; Schizosaccharomycetales; Schizosaccharomycetaceae; Schizosaccharomyces
CP130698.g3141	Inv1_Sver	Cluster I	Sver	1-27		Schizosaccharomyces versatilis	567	Eukaryota; Fungi; Dikarya; Ascomycota; Taphrinomycotina; Schizosaccharomycetes; Schizosaccharomycetales; Schizosaccharomycetaceae; Schizosaccharomyces
WP_072628366	WP_072628366_γ	Cluster I		1-22	glycoside hydrolase family 32 protein [Serratia marcescens]	Serratia marcescens	514	Bacteria; Pseudomonadati; Pseudomonadota; Gammaproteobacteria; Enterobacterales; Yersiniaceae; Serratia
WP_347340898	WP_347340898_α	Cluster I		1-24	glycoside hydrolase family 32 protein [Sphingomonas lacusdianchii]	Sphingomonas lacusdianchii	530	Bacteria; Pseudomonadati; Pseudomonadota; Alphaproteobacteria; Sphingomonadales; Sphingomonadaceae; Sphingomonas
WP_342659163	WP_342659163_α	Cluster I			glycoside hydrolase family 32 protein [Sphingomonas sp. NY01]	Sphingomonas sp. NY01	452	Bacteria; Pseudomonadati; Pseudomonadota; Alphaproteobacteria; Sphingomonadales; Sphingomonadaceae; Sphingomonas
KAJ4983120	KAJ4983120	Cluster I	Svan	1-20	beta-fructofuranosidase [Stagonosporopsis vannaccii]	Stagonosporopsis vannaccii	605	Eukaryota; Fungi; Dikarya; Ascomycota; Pezizomycotina; Dothideomycetes; Pleosporomycetidae; Pleosporales; Pleosporineae; Didymellaceae; Stagonosporopsis
GMM50045	GMM50045	Cluster I	Sbac	1-20	beta-fructofuranosidase [Starmerella bacillaris]	Starmerella bacillaris	530	Eukaryota; Fungi; Dikarya; Ascomycota; Saccharomycotina; Dipodascomycetes; Dipodascales; Trichomonascaceae; Starmerella
CCF77887	CCF77887	Cluster I	Tkut	1-14	inulinase [Tanozyma kutaoensis]	Tanozyma kutaoensis	511	Eukaryota; Fungi; Dikarya; Ascomycota; Saccharomycotina; Pichiomycetes; Metschnikowiaceae; Tanozyma
RHGJ01000013	RHGJ01000013	Cluster I	Tconf		Taphrina confusa strain CBS 375.39 Tcon_13, whole genome shotgun sequence	Taphrina confusa	545	Eukaryota; Fungi; Dikarya; Ascomycota; Taphrinomycotina; Taphrinomycetes; Taphrinales; Taphrinaceae; Taphrina
XP_013245048	XP_013245048	Cluster I		1-27	glycoside hydrolase family 32 protein [Tilletiaria anomala UBC 951]	Tilletiaria anomala UBC 951	599	Eukaryota; Fungi; Dikarya; Basidiomycota; Ustilaginomycotina; Exobasidiomycetes; Georgefischeriales; Tilletiariaceae; Tilletiaria
QLQ82232	QLQ82232	Cluster I	Tglo	1-18	hypothetical protein HG537_0G04870 [Torulaspora globosa]	Torulaspora globosa	569	Eukaryota; Fungi; Dikarya; Ascomycota; Saccharomycotina; Saccharomycetes; Saccharomycetales; Saccharomycetaceae; Torulaspora
GAB5590654	GAB5590654	Cluster II			hypothetical protein Unana1_05554 [Umbelopsis nana]	Umbelopsis nana	621	Eukaryota; Fungi; Fungi incertae sedis; Mucoromycota; Mucoromycotina; Umbelopsidomycetes; Umbelopsidales; Umbelopsidaceae; Umbelopsis
GAB5591335	GAB5591335	Cluster I		1-21	hypothetical protein Unana1_06235 [Umbelopsis nana]	Umbelopsis nana	516	Eukaryota; Fungi; Fungi incertae sedis; Mucoromycota; Mucoromycotina; Umbelopsidomycetes; Umbelopsidales; Umbelopsidaceae; Umbelopsis
CAO3690361	CAO3690361	Cluster I			unnamed protein product [Umbelopsis vinacea]	Umbelopsis vinacea	496	Eukaryota; Fungi; Fungi incertae sedis; Mucoromycota; Mucoromycotina; Umbelopsidomycetes; Umbelopsidales; Umbelopsidaceae; Umbelopsis
WP_375510898	WP_375510898			SignalP_6	glycoside hydrolase family 32 protein [uncultured Nostoc sp.]	uncultured Nostoc sp.	695	Bacteria; Bacillati; Cyanobacteriota; Cyanophyceae; Nostocales; Nostocaceae; Nostoc; environmental samples
MBV9275343	MBV9275343	Cluster I	MBV9275343	1-20	MAG: glycoside hydrolase family 32 protein [Verrucomicrobiota bacterium]	Verrucomicrobiota bacterium	532	Bacteria; Pseudomonadati; Verrucomicrobiota
MBV9671832	MBV9671832	Cluster I	MBV9671832	1-20	MAG: glycoside hydrolase family 32 protein [Verrucomicrobiota bacterium]	Verrucomicrobiota bacterium	530	Bacteria; Pseudomonadati; Verrucomicrobiota
PWN53089	PWN53089	Cluster I		1-24	putative SUC2-invertase [Violaceomyces palustris]	Violaceomyces palustris	571	Eukaryota; Fungi; Dikarya; Basidiomycota; Ustilaginomycotina; Ustilaginomycetes; Violaceomycetales; Violaceomycetaceae; Violaceomyces
XP_011274840	XP_011274840	Cluster I	Wcif	1-22	Invertase [Wickerhamomyces ciferrii]	Wickerhamomyces ciferrii	555	Eukaryota; Fungi; Dikarya; Ascomycota; Saccharomycotina; Saccharomycetes; Phaffomycetales; Wickerhamomycetaceae; Wickerhamomyces
XP_018187820	XP_018187820	Cluster II		1-18	glycoside hydrolase family 32 protein [Xylona heveae TC161]	Xylona heveae TC161	629	Eukaryota; Fungi; Dikarya; Ascomycota; Pezizomycotina; Xylonomycetes; Xylonales; Xylonaceae; Xylona
XTR90901	XTR90901	Cluster I	Zhel	1-16	hypothetical protein, partial [Zygoascus hellenicus]	Zygoascus hellenicus	513	Eukaryota; Fungi; Dikarya; Ascomycota; Saccharomycotina; Dipodascomycetes; Dipodascales; Trichomonascaceae; Zygoascus
XTR90902	XTR90902	Cluster I	Zmey		hypothetical protein, partial [Zygoascus meyerae]	Zygoascus meyerae	499	Eukaryota; Fungi; Dikarya; Ascomycota; Saccharomycotina; Dipodascomycetes; Dipodascales; Trichomonascaceae; Zygoascus
CAN6619369	CAN6619369	Cluster I	Zbis		unnamed protein product [Zygosaccharomyces bisporus]	Zygosaccharomyces bisporus	519	Eukaryota; Fungi; Dikarya; Ascomycota; Saccharomycotina; Saccharomycetes; Saccharomycetales; Saccharomycetaceae; Zygosaccharomyces
WP_414502042	WP_414502042_γ				glycoside hydrolase family 32 protein [Zymobacter sp. IVIA_5232.4 C2]	Zymobacter sp. IVIA_5232.4 C2	524	Bacteria; Pseudomonadati; Pseudomonadota; Gammaproteobacteria; Oceanospirillales; Halomonadaceae; Zymobacter group; Zymobacter
BAA01258	BAA01258_α				invertase [Zymomonas mobilis]	Zymomonas mobilis	512	Bacteria; Pseudomonadati; Pseudomonadota; Alphaproteobacteria; Sphingomonadales; Zymomonadaceae; Zymomonas
MFT8735978	MFT8735978_α				MAG: sucrose-6-phosphate hydrolase [Zymomonas mobilis]	Zymomonas mobilis	512	Bacteria; Pseudomonadati; Pseudomonadota; Alphaproteobacteria; Sphingomonadales; Zymomonadaceae; Zymomonas
WP_013933628	WP_013933628_α				glycoside hydrolase family 32 protein [Zymomonas mobilis]	Zymomonas mobilis	512	Bacteria; Pseudomonadati; Pseudomonadota; Alphaproteobacteria; Sphingomonadales; Zymomonadaceae; Zymomonas
