## Supplementary Tables for "Evolutionary diversification of invertase paralogs couples carbon metabolism and sexual reproduction in fission yeasts": TableS4.xlsx

### Sheet: Strains
Supplementary Table 3. List of S. pombe strains used in this study.
Strain	Genotype		Species	Source
DHP43	h-		S. pombe	Lab stock
DHP42	h+		S. pombe	Lab stock
DHP44	h+	ura4-D18	S. pombe	Lab stock
DHP33	h+	ade6-M210	S. pombe	Lab stock
DHP45	h-	ade6-M216	S. pombe	Lab stock
DHP148	h90		S. pombe	Lab stock
DHP1698	h90		S. japonicus	Derived from NIG2008 (S. Oliferenko)
ANY16	h90		S. octosporus	This studya
ANY24	h-	inv1Δ::kanMX6	S. pombe	This study
ANY25	h+	inv1Δ::kanMX6	S. pombe	This study
ANY35	h-	inv2Δ::natMX6	S. pombe	This study
ANY38	h+	inv2Δ::natMX6	S. pombe	This study
ANY39	h+	inv1Δ::kanMX6 inv2Δ::natMX6	S. pombe	This study
ANY40	h-	inv1Δ::kanMX6 inv2Δ::natMX6	S. pombe	This study
ANY28	h-	sut1Δ::hphMX6	S. pombe	This study
ANY29	h+	sut1Δ::hphMX6	S. pombe	This study
ANY54	h90	inv2Δ::natMX6	S. pombe	This study
ANY140	h+	ura4-D18 inv1-sfGFP::hphMX6	S. pombe	This study
ANY143	h+	ura4-D18 inv2-sfGFP::hphMX6	S. pombe	This study
ANY50	h90	inv1Δ::hphMX6	S. japonicus	This study
ANY181	h90	inv2Δ::hphMX6	S. octosporus	This study
ANY266	h90	inv1Δ::kanMX6 ade6+::PCMV-tetR-PenotetSW1-SPinv1-inv2-mECitrine-ScTADH1::hphMX6	S. pombe	This study
ANY414	h-	inv2Δ::natMX6 ade6+::PCMV-tetR::PenotetSW1-Spinv2-mECitrine-ScTADH1::hphMX6	S. pombe	This study
ANY416	h+	inv2Δ::natMX6 ade6+::PCMV-tetR::PenotetSW1-Spinv2-mECitrine-ScTADH1::hphMX6	S. pombe	This study
ANY422	h-	inv2Δ::natMX6 ade6+::PCMV-tetR::PenotetSW1-Spinv2-D18N-mECitrine-ScTADH1::hphMX6	S. pombe	This study
ANY424	h+	inv2Δ::natMX6 ade6+::PCMV-tetR::PenotetSW1-Spinv2-D18N-mECitrine-ScTADH1::hphMX6	S. pombe	This study
ANY483	h+	ade6-M210 inv2Δ::natMX6	S. pombe	This study
ANY486	h-	ade6-M216 inv2Δ::natMX6	S. pombe	This study
ANY489	h-	inv2Δ::natMX6 ade6+::PCMV-tetR-PenotetSW1-inv1-woSP-mECitrine-ScTADH1::hphMX6	S. pombe	This study
ANY492	h+	inv2Δ::natMX6 ade6+::PCMV-tetR-PenotetSW1-inv1-woSP-mECitrine-ScTADH1::hphMX6	S. pombe	This study
aStrain isolated from a honey sample produced close to Montpellier, France
