## Supplementary Tables for "Evolutionary diversification of invertase paralogs couples carbon metabolism and sexual reproduction in fission yeasts": TableS5.xlsx

### Sheet: Plasmids
Supplementary Table 3. List of plasmids used in this study.
Plasmid	Name	Source
DHB90	pRS316-linker-sfGFP-hphMX6	H. Madhani - Addgene #74081
DHB283	pRS316-MCS-sfGFP-hphMX6	This study
DHB285	pRS316-MCS-Sj3pUTRinv1-Sj5pUTRinv1-sfGFP-hphMX6	This study
DHB287	pRS316-MCS-So3pUTRinv2-So5pUTRinv2-sfGFP-hphMX6	This study
DHB317	pAde6-NotI-PCMV-tetR-PenotetSW1-mECitrine - pDB5319	Li-Lin Du - YGRC/NBRP #FYP6243
DHB369	pAde6-NotI-PCMV-tetR-PenotetSW1-inv2-mECitrine	This study
DHB370	pAde6-NotI-PCMV-tetR-PenotetSW1-SPinv1-inv2-mECitrine	This study
DHB416	pUC19-inv1-80to581	This study
DHB418	pAde6-NotI-PCMV-tetR-PenotetSW1-inv2-D18N-mECitrine	This study
DHB442	pAde6-NotI-PCMV-tetR-PenotetSW1-inv1-woSP-mECitrine	This study
