## Supplementary Tables for "Evolutionary diversification of invertase paralogs couples carbon metabolism and sexual reproduction in fission yeasts": TableS6.xlsx

### Sheet: primers
Supplementary Table 3. List of oligonucleotides used in this study.
Gene	Name		Descriptiona	Coordinatesb	Sequence
Sp snR92	DHO	1779	RT-qPCR	+9 to +28	TATTTTGCCTGCCAGCACTC
Sp snR92	DHO	1780	RT-qPCR	+143 to +121	TTTGTCAGTCGTTGATTTAGTCC
Sp inv1	DHO	2642	RT-qPCR	+563 to +583	CGATCATTGGACTGGTGTTG
Sp inv1	DHO	2643	RT-qPCR	+727 to +707	TCATCACCCAACGATTAGCA
Sp inv2	DHO	2644	RT-qPCR	+ 1423 to +1443	AGGGAGATGAACCATTGCAG
Sp inv2	DHO	2645	RT-qPCR	+1584 to + 1564	AGAAAACGCTGACGGAAGAA
Sp inv1	DHO	2628	C-terminal tagging through pFA6a derivatives	+1663 to +1743	GACAGATCAGCTTCGCTGCTTTCCAAGGCGTTTCTTTCAATAATGTTACCGTTACGCCATTAAAGACTATCTGGAATTGCGGTGCTGGATCTGGTTCATTA
Sp inv1	DHO	2629	C-terminal tagging through pFA6a derivatives	+1827 to +1747	GATGAAAGGATAAACTAAACTTTACAATTGAATATGCAGGGACAAAAGTTATTATACTTTCCTAACTTGAAACAAAATATCAGGAAACAGCTATGAC
Sp inv2	DHO	2630	C-terminal tagging through pFA6a derivatives	+1444 to +1524	ATTACTACCTTCGTGTCCCGACTGGAGCTTCTTTAGCTAAATCAGGCATGCAACCATTATTAAACAACAGACCGCATTCCGGTGCTGGATCTGGTTCATTA
Sp inv2	DHO	2631	C-terminal tagging through pFA6a derivatives	+1527 to +1600	ATCAATACACAGTAGAAAATAAGAGAAAACGCTGACGGAAGAAACTGTATCGATTTCGTATTGCCTGATTCATTTGGAACCAGGAAACAGCTATGAC
Sp inv1	DHO	2686	sgRNA targeting inv1 3' end	+1742 to +1722	ATAGTTGCTGTTGCCAAAAAACATAACCTGTACCGAAGAACAATTCCAGATAGTCTTTAAGTTTTAGAGCTAGAAATAGCAAG
Sp inv2	DHO	2687	sgRNA targeting inv2 3' end	+1545 to +1525	ATAGTTGCTGTTGCCAAAAAACATAACCTGTACCGAAGAAGCCTGATTCATTTGGAACCTGTTTTAGAGCTAGAAATAGCAAG
Sp inv2	DHO	2688	sgRNA targeting inv2 3' end	+1538 to +1518	ATAGTTGCTGTTGCCAAAAAACATAACCTGTACCGAAGAATCATTTGGAACCTAGGAATGGTTTTAGAGCTAGAAATAGCAAG
Sp inv1	DHO	2596	Deletion through pFA6a derivatives	-80 to -1	TATCGTCTTTTTTGTAAATAATCTTTCTTGGAACCAACCAATTAATACGTTATAATCGCTAACTTTGAAGATTTGCTACACGGATCCCCGGGTTAATTAA
Sp inv1	DHO	2597	Deletion through pFA6a derivatives	+1747 to +1827	GATGAAAGGATAAACTAAACTTTACAATTGAATATGCAGGGACAAAAGTTATTATACTTTCCTAACTTGAAACAAAATATGAATTCGAGCTCGTTTAAAC
Sp inv2	DHO	2602	Deletion through pFA6a derivatives	-80 to -1	ATGTTCTAGTGATACTCAAACATTATTAAATATAAAAGCTTTAAGTTTGCATATAAAACGCACAGTAAACATTTGAATCGCGGATCCCCGGGTTAATTAA
Sp inv2	DHO	2603	Deletion through pFA6a derivatives	+1527 to +1607	ATCAATACACAGTAGAAAATAAGAGAAAACGCTGACGGAAGAAACTGTATCGATTTCGTATTGCCTGATTCATTTGGAACGAATTCGAGCTCGTTTAAAC
Sp sut1	DHO	2608	Deletion through pFA6a derivatives	-80 to -1	CAGATATCTCTTACCAAAGAAGTTCCACCAAACGTTCCTCTCATTTCTCTTTTGCTTTTAAAGCTTAGTTTCATTAAAATCGGATCCCCGGGTTAATTAA
Sp sut1	DHO	2609	Deletion through pFA6a derivatives	+1728 to +1808	CAATCGTAAATTATTCATAATATTCATGTTCACATATCATCGAATTGCATATTTTTGCGACATTCATCATCTGAATTCTTGAATTCGAGCTCGTTTAAAC
Sp inv2	DHO	3417	inv2 ORF amplification and subcloning	+1524 to +1505	AAAAGTTCTTCTCCTTTACTTGCTCCGGCGCCAGCACCGGAATGCGGTCTGTTGTTTA
	DHO	3418	Homology to DHB317		AAACATCGGCCGCTCGGGCG
Sp inv2	DHO	3426	inv2 ORF amplification and subcloning	+1 to +20	AAACATCGGCCGCTCGGGCGCTAGCATGCCTGTGAGACCATGCAT
Sp inv2	DHO	3427	inv2 ORF amplification and subcloning	+21 to +1	ATGTATGCATGGTCTCACAGGAGCATTGTAATATCCTGAAG
Sp inv2	DHO	3431	inv2 ORF amplification and subcloning	+765 to +784	GTCCAGAATTTTGGATTGCG
Sp inv2	DHO	3432	inv2 ORF amplification and subcloning	+804 to +785	AGTGGCATAGCAATCGTGAC
Sp inv2	DHO	3433	inv2 ORF amplification and subcloning	+3 to +24	CTTCAGGATATTACAATGCTCCTGTGAGACCATGCATACAT
Sp inv1	DHO	3700	inv1 ORF amplification and subcloning	+1743 to +1723	ACGTTGTAAAACGACGGCCAGGCCCGAGCGGCCCCGCAATTCCAGATAGTCTTTA
Sp inv1	DHO	3701	inv1 ORF amplification and subcloning	+237 to +254	CTATGACCATGATTACGCCGGCCGCTCGGGCCAGATGGCTACCGATCGTCCCAA
Sp inv1	DHO	3999	inv1 ORF amplification and subcloning	+237 to +254	AACATCGGGCCGCTCGGGCCATGGCTACCGATCGTCCCAA
Sp inv1	DHO	4000	inv1 ORF amplification and subcloning	+1743 to +1723	AGTTCTTCTCCTTTACTCATGCAATTCCAGATAGTCTTTA
Sp inv2	DHO	3768	inv2 mutagenesis using DHB369	+27 to +65	ACGCCTCCAGAAGGATTTATGAATAATCCCAATGGTCT
Sp inv2	DHO	3769	inv2 mutagenesis using DHB369	+65 to +27	AGACCATTGGGATTATTCATAAATCCTTCTGGAGGCGT
	DHO	2790	Homology to DHB283		CGAATTCGAACTAGTGATAT
	DHO	2791	Homology to DHB283		ACCAGATCCAGCACCTCTAG
So inv2	DHO	3086	Deletion through DHB287	+1755 to +1775	AATCCTAGTCTTATAGATGG
So inv2	DHO	3087	Deletion through DHB287	-305 to -325	TTGAATAATTCTATCGCTGG
apFA6a, pKSura4 and DHB plasmids are defined in Materials and Methods
bCoordinates are relative to the ATG of each ORF (A defined as +1)
